# The circadian clock is required for rhythmic lipid transport in the *Drosophila* hemolymph in interaction with diet, photic condition and feeding

**DOI:** 10.1101/2023.01.24.525412

**Authors:** Kelechi M. Amatobi, Ayten Gizem Ozbek-Unal, Stefan Schäbler, Peter Deppisch, Charlotte Helfrich-Förster, Martin J Mueller, Christian Wegener, Agnes Fekete

**Affiliations:** Pharmaceutical Biology, Julius-von-Sachs-Institute, Biocenter, University of Würzburg, Julius-von-Sachs-Platz 2, 97082 Würzburg, Germany; Neurobiology and Genetics, Theodor-Boveri-Institute, Biocenter, Würzburg Insect Research (WIR), University of Würzburg, Am Hubland, 97074 Würzburg, Germany

**Keywords:** hemolymph lipids, lipidomics, circadian rhythm, feeding, locomotor activity, light-driven metabolism

## Abstract

Modern lifestyle often is at odds with endogenously driven rhythmicity, which can lead to circadian disruption and metabolic syndrome. One signature for circadian disruption is a diminished or altered cycling of metabolites in the circulating tissue reflecting the current metabolic status. *Drosophila* is a well-established model in chronobiology, but day-time dependent variations of transport metabolites in the fly circulation are poorly characterized. Here, we sampled fly hemolymph throughout the day and analysed diacylglycerols (DGs), phosphoethanolamines (PEs) and phosphocholines (PCs) using LC-MS. In wildtype flies kept on sugar-only medium under a light-dark cycle, all transport lipid species showed a synchronized bimodal oscillation pattern with maxima at the beginning and end of the light phase which were impaired in *period^01^* clock mutants. In wildtype flies under constant dark conditions, the oscillation became monophasic with a maximum in the middle of the subjective day. In strong support of clock-driven oscillations, levels of DGs, PEs and PCs peaked once in the middle of the light phase under time-restricted feeding independent of the time of food intake. Rearing of wildtype flies on lipid-containing standard medium masked the rhythmic alterations of hemolymph lipid levels. Our data suggest that the circadian clock aligns daily oscillations of DGs, PEs and PCs in the hemolymph to the anabolic siesta phase, whith a strong influence of light on phase and modality. This finding opens the question whether and to what extent the circadian regulation of transport lipid levels in the hemolymph contributes to the health of the fly.
