## Supplemental Tables for "The circadian clock is required for rhythmic lipid transport in the *Drosophila* hemolymph in interaction with diet, photic condition and feeding"

### Sheet: Suppl Table 1
Supplementary Table 1: Operational parameters for analysis of DGs, PEs, and PCs. Abbreviations are defined in the bottom of the sheet.
Profiling of DAGs
LC-Condition
Instrument	Acquity UPLC (Waters)
Column	BEH C18 (100 mm × 2.1 mm, 1.7 µm)
Eluent A	10 mM ammonium acetate, 40% acetonitrile in water
Eluent B	10 mM ammonium acetate, 10% acetonitrile in isopropanol
Gradient	linear solvent strentgh from 30% to 100% eluent B within 10 min, wash with 100% eluent B for 2 min, equiblirate with 30% eluent B for 3 min
Flow rate	0.3 ml/min
Column temperature	60 °C
Injection volume	5 µl
Condition of electrospray ionisation
Ionisation mode	positive
Capillary voltage	0.8 kV
Cone voltage	25 V
Extraction voltage	4 V
Source temperature	120 °C
Desolvation gas temperature	350 °C
Desolvation gas	nitrogen
Flow rate of cone gas	30 l/h
Flow rate of desolvations gas	800 l/h
MS condition
Mass analyser	Synapt G2 HDMS, Waters
range of mass-to-charge ratios	50-1200 Da
scan time	0.3 s
internal calibaration	every 18s with leucine enkephalin
Identificaiton of analytes
Substance	mass-to-charge ratio	retention time [min]
[DG(20:0)-H20+H]+ Internal standard	383.315	5.17
[DG(26:0)-H20+H]+	467.405	7.02
[DG(26:1)-H20+H]+	465.417	6.59
[DG(28:0)-H20+H]+	495.442	7.52
[DG(28:1)-H20+H]+	493.421	7.12
[DG(30:1)-H20+H]+	521.457	7.55
[DG(32:1)-H20+H]+	549.489	7.26
[DG(32:2)-H20+H]+	547.472	7.65
Substance	mass-to-charge ratio	retention time [min]
[PE(34:0)+H]+ Internal standard	720.553	8.02
[PE(30:1)+H]+	662.476	6.7
[PE(32:1)+H]+	690.507	7.23
[PE(32:2)+H]+	688.492	6.87
[PE(34:1)+H]+	718.538	7.64
[PE(34:2)+H]+	716.524	7.3
[PE(34:3)+H]+	714.508	6.91
[PE(36:2)+H]+	744.553	7.66
[PE(36:3)+H]+	742.539	7.36
Substance	mass-to-charge ratio	retention time [min]
[PC(34:0)+H]+ Internal standard	762.6	7.94
[PC(32:1)+H]+	732.558	7.19
[PC(32:2)+H]+	730.54	6.7
[PC(34:1)+H]+	760.585	7.6
[PC(34:2)+H]+	758.567	7.26
[PC(34:3)+H]+	756.557	6.89
for determination of the levels of the analytes, response factor was set to one
Abbreviations:
DAG(X:Y)= diacylglycerol species where X is the number of C atoms and Y is the number of double bonds in the fatty acids esterified to glycerol
PE(X:Y) = diacylglycerophosphoethanolamine species where X is the number of C atoms and Y is the number of double bonds in the fatty acids esterified to glycerol
PC(X:Y) = diacylglycerophosphocholin species where X is the number of C atoms and Y is the number of double bonds in the fatty acids esterified to glycerol
NB
[DG(20:0)-H20+H+]+ used as internal standard for DAGs was
[PE(34:0)+H+]+ used as internal standard for PEs was
[PC(34:0)+H+]+ used as internal standard for PCs were

### Sheet: Suppl Table 2
Supplementary Table 2: JTK_CYCLE parameters used to identify hemolymph oscillating metabolites among biological replicates in WTcs and per01. A metabolite was considered to display daily rhythmicity if adjusted p value (adj.p) were below 0.05 at a period length of 6- 24 h. Abbreviations and colour coding is defined in the bottom of the sheet.
WTcs fed on sugar-only medium (12:12 h light:dark cycle)
Lipid class	Biological replicates	BH.Q	ADJ.P	PER	LAG	Relative Amplitude (%)
DG	Experiment 1	0.0014	0.0003	12	0	8.29213
	Experiment 2	0.33	0.3	12	0	16.5466
	Experiment 3	0.0009	0.0002	12	0	4.79352
	Experiment 4	0.08	0.06	6	0	5.45777
	Experiment 5	0.01	0.005	21	13.5	5.81686
	Experiment 6	0.008	0.003	15	13.5	55.9782
	Experiment 7	0.00023616	0.000106031	12	9	3.11489
PE	Experiment 1	0.000704659	7.82955e-05	12	0	30.7511
	Experiment 2	1	1	9	1.5	11.0036
	Experiment 3	0.004	0.001	15	0	10.1286
	Experiment 4	0.06	0.05	6	0	7.51322
	Experiment 5	0.008	0.003	21	13.5	11.9262
	Experiment 6	0.013	0.009	15	0	21.8302
	Experiment 7	0.00023616	0.00011808	12	9	6.84701
PC	Experiment 1	0.000704659	6.20014e-05	12	0	14.9235
	Experiment 2	1	1	9	1.5	2.93865
	Experiment 3	0.02	0.01	15	0	21.4347
	Experiment 4	0.013	0.009	6	0	7.54818
	Experiment 5	0.008	0.003	21	13.5	11.4664
	Experiment 6	0.01	0.005	15	13.5	30.7115
	Experiment 7	9.01512e-05	1.50252e-05	12	9	10.9771
per01 fed on sugar-only medium (12:12 h light:dark cycle)
Lipid class	Biological replicates	BH.Q	ADJ.P	PER	LAG	Relative Amplitude (%)
DG	Experiment 1	0.0361222	0.0120407	12	3	15.8662
	Experiment 2	0.583535	0.35689	15	4.5	2.22571
	Experiment 3	0.726791	0.646037	24	12	38.3335
PE	Experiment 1	0.00461644	0.000512937	6	4.5	13.7924
	Experiment 2	0.583535	0.282461	15	4.5	0.61741
	Experiment 3	0.583535	0.411054	12	6	10.8844
PC	Experiment 1	0.0361222	0.0086595	12	3	6.7785
	Experiment 2	0.583535	0.282461	15	4.5	0.61741
	Experiment 3	0.583535	0.411054	12	6	10.8844
WTcs fed on sugar-only medium (dark-dark)
Lipid class	Biological replicates	BH.Q	ADJ.P	PER	LAG	Relative Amplitude (%)
DG	Experiment 1	0.162159	0.135132	15	7.5	23.4253
	Experiment 2	0.159784	0.106523	15	9	26.3364
	Experiment 3	0.000469022	0.000312681	12	6	50.2383
PE	Experiment 1	0.998878	0.998878	18	6	40.1193
	Experiment 2	0.324569	0.324569	21	7.5	6.56533
	Experiment 3	0.00661575	0.00551312	12	6	53.3153
PC	Experiment 1	0.0128015	0.00853432	24	4.5	27.5291
	Experiment 2	0.0387544	0.0129181	9	6	5.9155
	Experiment 3	0.00973288	0.00973288	12	6	66.5554
WTcs fed on standard medium (12:12 h light:dark cycle)
Lipid class	Biological replicates	BH.Q	ADJ.P	PER	LAG	Relative Amplitude (%)
DG	Experiment 1	0.000172712	9.59513e-06	15	0	8.16847
	Experiment 2	0.792432	0.484264	24	4.5	3.33547
	Experiment 3	0.792432	0.482087	18	13.5	3.63378
	Experiment 4	1	1	9	3	11.8443
	Experiment 5	0.076793	0.0294513	24	15	7.40609
	Experiment 6	1	0.727226	24	1.5	1.72639
PE	Experiment 1	0.0293967	0.0032663	15	0	26.8198
	Experiment 2	0.450341	0.225171	24	4.5	13.478
	Experiment 3	1	0.843837	24	15	8.71304
	Experiment 4	1	0.927146	6	1.5	2.65475
	Experiment 5	0.0512628	0.00854381	9	4.5	5.43885
	Experiment 6	1	1	15	1.5	0.67215
PC	Experiment 1	0.0755213	0.0209781	15	0	1.97405
	Experiment 2	0.076793	0.029864	24	4.5	0.987028
	Experiment 3	0.450341	0.209423	24	15	0.952991
	Experiment 4	1	0.79491	6	1.5	0.554297
	Experiment 5	0.0519823	0.0115516	9	4.5	1.06191
	Experiment 6	1	1	9	0	0.5786
Statistics
Green: p < 0.05	rhythmic
Red: p > 0.05	not rhythmic
Abbreviations:
Benjamini Hoechberg false discovery rate	BH.Q
adjusted p-value	ADJ.P
period [h]	PER
LAG phase/amplitude	LAG
light:dark=12h:12h	LD
constant darkness	DD

### Sheet: Suppl Table 3
Supplementary Table 3: JTK_CYCLE parameters used to identify oscillating hemolymph metabolites in WTcs and per01. A metabolite was considered to display daily rhythmicity if adjusted p value (adj.p) were below 0.05 at a period length of 6-24 h. Abbreviations and colour coding is defined in the bottom of the sheet.
WTcs fed on sugar-only medium (12:12 h light:dark cycle)
Lipid class	Independent Experiments	BH.Q	ADJ.P	PER	LAG	Relative Amplitude (%)
DG	Normalized and averaged	1.1e-06	3.67e-07	12	0	25.4172
PE	Normalized and averaged	1.66e-06	1.1e-06	9	0	38.8273
PC	Normalized and averaged	2.67e-06	2.67e-06	9	0	35.7555
per01 fed on sugar-only medium (12:12 h light:dark cycle)
Lipid class	Independent Experiments	BH.Q	ADJ.P	PER	LAG	Relative Amplitude (%)
DG	Normalized and averaged	1	1	9	4.5	33.9797
PE	Normalized and averaged	1	0.6	9	4.5	47.0908
PC	Normalized and averaged	1	1	12	6	18.9295
WTcs fed on sugar-only medium (constant darkness)
Lipid class	Independent Experiments	BH.Q	ADJ.P	PER	LAG	Relative Amplitude (%)
DG	Normalized and averaged	1	1	18	7.5	64.4294
PE	Normalized and averaged	0.342398	0.228266	24	9	15.4359
PC	Normalized and averaged	0.00907772	0.00302591	24	9	20.1348
Time restricted feeding of WTcs flies fed on sugar-only medium (12:12 h light:dark cycle)
Lipid class	Feeding method	BH.Q	ADJ.P	PER	LAG	Relative amplitute (%)
DG	light phase-TRF	0.8912	0.8912	21	4.5	2.90749
DG	dark phase-TRF	0.052	0.0347	24	10.5	20.838
PE	light phase-TRF	0.0304	0.0152	15	6	5.90686
PE	dark phase-TRF	0.0016	0.0004	12	6	31.2452
PC	light phase-TRF	0.17	0.1416	18	4.5	7.91515
PC	dark phase-TRF	0.0016	0.0005	12	6	31.1873
WTcs fed on standard medium (12:12 h light:dark cycle)
Lipid class	Experiments	BH.Q	ADJ.P	PER	LAG	Relative Amplitude (%)
DG	Normalized and averaged	1	1	15	13.5	44.9738
PE	Normalized and averaged	1	0.57	6	1.5	26.9838
PC	Normalized and averaged	1	1	15	0	28.0424
Statistics
Green: p < 0.05	rhythmic
Red: p > 0.05	not rhythmic
Abbreviations:
Benjamini Hoechberg false discovery rate	BH.Q
adjusted p-value	ADJ.P
period [h]	PER
LAG phase/amplitude	LAG
light:dark=12h:12h	LD
constant darkness	DD

### Sheet: Suppl Table 4
Supplementary Table 4: averaged titers of DGs, PEs and PCs in the seven experiments
DG	absolute values [ng/µl]								fold changes
	WTCS under LD fed withsugar-only medium		WTCS under DD fed with sugar-only medium		per01 under LD fed with sugar-only medium		WTCS under LD fed with standard medium		ad libitum feeding withsugar-only medium		LD
	average	SE	average	SE	average	SE	average	SE	DD/LD in WTCS	per01/WTCS under LD	standard medium/lipid-free medium in WTCS
Experiment 1	43.1884	6.47006					184.206	11.6351			4.26518
Experiment 2	256.165	18.7146					153.905	10.1014			0.600806
Experiment 3	97.3411	14.5565			96.5772	12.7033	283.863	20.6066		0.992152	2.91617
Experiment 4	43.0081	4.45721			53.4262	6.05805	639.182	83.3847		1.24224	14.8619
Experiment 5	75.1337	4.15736	78	3.54853			580.397	32.5528	1.03815		7.72485
Experiment 6	186.596	24.8682	33.6	5.34861	257.857	21.6493	104.752	19.7808	0.180069	1.3819	0.561387
Experiment 7	99.1729	12.3821	26.8403	4.12882					0.270641
Averaged	114.372	12.2294	46.1468	4.34198	135.953	13.4702	324.384	29.6769	0.496286	1.20543	5.15505
PE	absolute values [ng/µl]								fold changes
	WTCS under LD fed with sugar-only medium		WTCS under DD fed with sugar-only medium		per01 under LD fed with sugar-only medium		WTCS under LD fed with standard medium		ad libitum feeding with sugar-only medium		LD
	average	SE	average	SE	average	SE	average	SE	DD/LD in WTCS	per01/WTCS under LD	standard medium/lipid-free medium in WTCS
Experiment 1	99.2105	14.5104					1057.53	56.6722			10.6595
Experiment 2	114.369	7.89274					564.927	35.9062			4.93951
Experiment 3	40.3037	5.88369			48.7138	8.42843	698.469	47.0698		1.20867	17.3302
Experiment 4	33.0745	3.76909			37.7192	4.30473	244.616	36.1518		1.14043	7.39589
Experiment 5	93.4823	5.15269	53.8195	2.63307			233.205	13.5553	0.575719		2.49464
Experiment 6	91.5928	12.944	20.5046	5.30518	192.916	15.2418	41.2093	7.77872	0.223867	2.10624	0.449918
Experiment 7	229.849	30.8373	61.107	10.2889					0.265857
Averaged	100.269	11.57	45.1437	6.07571	93.1164	9.32499	473.326	32.8557	0.355147	1.48511	7.21159
PC	absolute values [ng/µl]								fold changes
	WTCS under LD fed with sugar-only medium		WTCS under DD fed with sugar-only medium		per01 under LD fed with sugar-only medium		WTCS under LD fed with standard medium		ad libitum feeding with sugar-only medium		LD
	average	SE	average	SE	average	SE	average	SE	DD/LD in WTCS	per01/WTCS under LD	standard medium/lipid-free medium in WTCS
Experiment 1	24.1803	3.47144					74.2484	4.38137			3.07062
Experiment 2	16.5862	1.24303					37.3315	2.48457			2.25076
Experiment 3	47.3643	6.44467			96.5772	12.7033	84.6374	6.47776		2.03903	1.78694
Experiment 4	15.2437	1.69509			20.2378	2.35182	56.8467	8.85447		1.32762	3.72919
Experiment 5	49.4441	2.66433	36.5026	3.40445			34.9521	2.93272	0.73826		0.706902
Experiment 6	41.4325	6.03758	14.4779	2.85196	85.2795	6.94293	24.4556	3.40096	0.349433	2.05827	0.59025
Experiment 7	14.3904	1.91903	4.83977	0.754565					0.33632
Averaged	29.8059	3.3536	18.6067	2.33699	67.3648	7.3327	52.0786	4.75531	0.474671	1.80831	2.02244
Abbreviations:
light:dark=12h:12h	LD
constant darkness	DD
standrad error	SE

### Sheet: Suppl Table 5
Supplementary Table 4: Results of feeding profile in WTcs and per01 using JTK_CYCLE . A feeding profile was considered to display daily rhythmicity if adjusted p value (adj.p) were below 0.05 at a period length of 24 h. Abbreviations and colour coding is defined in the bottom of the sheet. Results of daytime-dependent locomotor activity was analysed using Large-Comb algrorytmh and Chi squre test.
Feeding profile [Biological replicates]
	Fly strain	Type of Food	Feeding method	Light condition	BH.Q	ADJ.P	PER	LAG	Rel AMP (%)
Replicate 1	WTCS	Standard	ad libitum	LD	4.18e-18	1.04e-18	24	1.5	8.98313
Replicate 2	WTCS	Standard	ad libitum	LD	1.16e-22	1.45e-23	24	2.5	15.8874
Replicate 1	WTCS	Standard	ad libitum	DD	0.000210139	0.000105069	24	22.5	6.70251
Replicate 2	WTCS	Standard	ad libitum	DD	5.148e-15	6.43501e-16	24	1.5	15.8915
Replicate 1	per01	Standard	ad libitum	LD	6.72e-06	3.39e-06	24	20	6.84613
Replicate 2	per01	Standard	ad libitum	LD	6.72e-06	4.2e-06	24	14.5	7.59691
Replicate 1	per01	Standard	ad libitum	DD	5.24893e-05	1.96835e-05	24	20.5	11.1233
Replicate 2	per01	Standard	ad libitum	DD	1	1	24	6	0.00749742
Replicate 1	WTCS	sugar-only	ad libitum	LD	0.00283166	0.00212375	24	6.5	8.29093
Replicate 2	WTCS	sugar-only	ad libitum	LD	0.0569504	0.0498316	24	19	0.00243297
Replicate 1	WTCS	sugar-only	ad libitum	DD	3.24932e-06	8.1233e-07	24	5	8.28717
Replicate 2	WTCS	sugar-only	ad libitum	DD	0.21015	0.131344	24	4.5	0.00387666
Replicate 1	per01	sugar-only	ad libitum	LD	1	1	24	18	0.00739661
Replicate 2	per01	sugar-only	ad libitum	LD	1.13e-06	4.23e-07	24	14	7.59782
Replicate 1	per01	sugar-only	ad libitum	DD	0.421682	0.316262	24	7.5	2.76533
Replicate 2	per01	sugar-only	ad libitum	DD	1	1	24	7	0.00669809
Feeding profile [Normalized]
	Fly strain	Type of Food	Feeding method	Light condition	BH.Q	ADJ.P	PER	LAG	Rel AMP (%)
Normalised	WTCS	Standard	ad libitum	LD	2.5477e-17	6.36925e-18	24	2	26.1531
Normalised	WTCS	Standard	ad libitum	DD	4.63e-06	1.16e-06	24	0.5	13.5665
Normalised	per01	Standard	ad libitum	LD	0.00518012	0.00388509	24	17.5	12.7645
Normalised	per01	Standard	ad libitum	DD	0.524565	0.393424	24	20.5	10.1581
Normalised	WTCS	sugar-only	ad libitum	LD	0.00274986	0.00137493	24	5	12.6308
Normalised	WTCS	sugar-only	ad libitum	DD	3.35e-05	1.68e-05	24	5	11.0937
Normalised	per01	sugar-only	ad libitum	LD	1	1	24	18	5.61366
Normalised	per01	sugar-only	ad libitum	DD	1	1	24	6	8.01959
Time restricted feeding profile
	Fly strain	Type of Food	Feeding method	Light condition	BH.Q	ADJ.P	PER	LAG	Rel AMP (%)
Time restricted	WTCS	sugar-only	light phase-TRF	LD	0.276011	0.138006	12	8.5	20.8446
Time restricted	WTCS	sugar-only	dark phase-TRF	LD	1	1	11	8	54.4896
Time restricted	WTCS	sugar-only	2nd day of ad libitum after day time restricted	LD	0.05	0.02	24	0.5	34
Time restricted	WTCS	sugar-only	2nd day of ad libitum after day time restricted	LD	0.01	0.003	24	21	34
					LOMB SCARGLE					CHI SQUARE
Number of flies	Fly strain	Feeding method	Light condition		period [h]		power of rhytmicity		rhytmic flies [%]	period [h]		power of rhytmicity		rhytmic flies [%]
					average	SD	average	SD		average	SD	average	SD
29	WTCS	Standard	ad libitum	LD	24.4854	1.91094	68.5073	98.8835	82.7586	23.9423	0.10604	1065.03	654.788	96.5517
29	WTCS	Standard	ad libitum	DD	25.1253	0.605737	315.074	257.268	100	24.6708	0.530405	716.789	495.773	96.5517
32	per01	Standard	ad libitum	LD	23.8463	1.30684	37.497	35.0908	84.375	24.0333	0.180432	398.897	223.688	81.25
32	per01	Standard	ad libitum	DD	21.7645	4.83963	26.2749	23.399	71.875	24.5875	1.23276	173.835	63.3314	12.5
32	WTCS	sugar-only	ad libitum	LD	23.1275	0.987454	39.6695	63.2053	71.875	23.9201	0.0470096	1826.11	875.896	90.625
32	WTCS	sugar-only	ad libitum	DD	24.9964	0.45529	318.377	301.719	100	24.444	0.421634	1162.78	736.974	78.125
32	per01	sugar-only	ad libitum	LD	24.2422	0.361976	32.2016	43.6384	46.875	23.9972	0.0250816	502.321	212.656	56.25
32	per01	sugar-only	ad libitum	DD	20.85		3.9545		3.125	22.8333		270.1		3.125
Statistics
Green: p < 0.05	rhythmic
Red: p > 0.05	not rhythmic
Abbreviations:
Benjamini Hoechberg false discovery rate	BH.Q
adjusted p-value	ADJ.P
period [h]	PER
LAG phase/amplitude	LAG
light:dark=12h:12h	LD
constant darkness	DD
